# Biosynthesis of the redox cofactor mycofactocin comprises oligoglycosylation by MftF in *Mycolicibacterium smegmatis*

**DOI:** 10.1101/821413

**Authors:** Luis Peña-Ortiz, Ana Patrícia Graça, Huijuan Guo, Daniel Braga, Tobias G. Köllner, Lars Regestein, Christine Beemelmanns, Gerald Lackner

**Affiliations:** Junior Research Group Synthetic Microbiology, Leibniz Institute for Natural Product Research and Infection Biology – Hans Knöll Institute, Beutenbergstr. 11a, 07745 Jena, Germany; Friedrich Schiller University, Jena, Germany; Junior Research Group Chemical Biology of Microbe-Host Interactions, Leibniz Institute for Natural Product Research and Infection Biology – Hans Knöll Institute, Beutenbergstr. 11a, 07745 Jena, Germany; Max Planck Institute for Chemical Ecology, Department of Biochemistry, Hans-Knöll-Str. 8, 07745 Jena, Germany; Bio Pilot Plant, Leibniz Institute for Natural Product Research and Infection Biology – Hans Knöll Institute, Beutenbergstr. 11a, 07745 Jena, Germany

**Keywords:** Mycofactocin, cofactor, *Mycobacterium*, metabolomics, mass spectrometry (MS), alcohol metabolism, drug target

## Abstract

Mycofactocin (MFT) is a redox cofactor involved in alcohol metabolism of mycobacteria including *Mycobacterium tuberculosis*. In recent years, a preliminary biosynthetic model of MFT has been established by *in-vitro* studies, while the final structure of MFT remained elusive. Here, we report the discovery of MFT by metabolomics and establish a model of its biosynthesis in *Mycolicibacterium smegmatis*. Structure elucidation revealed that MFT is decorated with up to nine β-1,4-linked glucose residues. Dissection of biosynthetic genes demonstrated that the oligoglycosylation is catalyzed by the glycosyltransferase MftF. Furthermore, we confirm the cofactor function of MFT by activity-based metabolic profiling using the carveol dehydrogenase LimC and show that the MFT pool expands during cultivation on ethanol. Our results close an important gap of knowledge, will guide future studies into the physiological roles of MFT in bacteria and may inspire its utilization as a biomarker or potential drug target to combat mycobacterial diseases.
