## Supplementary Table 3 - MFT candidates EtOH versus glucose for "Biosynthesis of the redox cofactor mycofactocin comprises oligoglycosylation by MftF in *Mycolicibacterium smegmatis*"

### Sheet: ExpectedCompounds
Name	Formula	Molecular Weight	RT [min]	Area (Max.)	Group Area: glucose	Group Area: ethanol	Group CV [%]: glucose	Group CV [%]: ethanol	Ratio: (ethanol) / (glucose)	Log2 Fold Change: (ethanol) / (glucose)	P-value: (ethanol) / (glucose)	Adj. P-value: (ethanol) / (glucose)	Area: 16082019_Msmeg_WT_HdB_Glu_MS1pos200-600_R1.raw (F1)	Area: 16082019_Msmeg_WT_HdB_Glu_MS1pos200-600_R2.raw (F2)	Area: 16082019_Msmeg_WT_HdB_Glu_MS1pos200-600_R3.raw (F3)	Area: 16082019_Msmeg_WT_HdB_Glu_MS1pos580-2000_R1.raw (F4)	Area: 16082019_Msmeg_WT_HdB_Glu_MS1pos580-2000_R2.raw (F5)	Area: 16082019_Msmeg_WT_HdB_Glu_MS1pos580-2000_R3.raw (F6)	Area: 16082019_Msmeg_WT_HdB_Glu-EtOH_MS1pos200-600_R1.raw (F7)	Area: 16082019_Msmeg_WT_HdB_Glu-EtOH_MS1pos200-600_R2.raw (F8)	Area: 16082019_Msmeg_WT_HdB_Glu-EtOH_MS1pos200-600_R3.raw (F9)	Area: 16082019_Msmeg_WT_HdB_Glu-EtOH_MS1pos580-2000_R1.raw (F10)	Area: 16082019_Msmeg_WT_HdB_Glu-EtOH_MS1pos580-2000_R2.raw (F11)	Area: 16082019_Msmeg_WT_HdB_Glu-EtOH_MS1pos580-2000_R3.raw (F12)
AHDP	C13 H18 N2 O2	234.137	6.482	49403.5	1331.35	44035.1	16.4456	9.69839	33.076	5.05	3.25447e-05	0.00153774	1224.57	1668.23	1331.35				49403.5	40812.2	44035.1
AHDP-7	C55 H88 N2 O37	1368.51	5.551	16202.3	1192.96	15451.8	54.5494	7.06969	12.952	3.7	0.0189471	0.0770546				392.387	1192.96	1451.52				16202.3	15451.8	14077.3
AHDP-8	C61 H98 N2 O42	1530.56	5.549	22361.5	650.119	20334.5	53.3214	7.57182	31.278	4.97	0.0682489	0.166989				404.998		895.239				22361.5	20334.5	19284
GADHP-7	C57 H91 N3 O38	1425.53	5.708	124745	657.169	94560.1	14.695	18.5347	143.89	7.17	3.79733e-06	0.000717695				708.557	528.443	657.169				124745	89446.7	94560.1
GAHDP	C15 H21 N3 O3	291.158	6.137	40792.5	801.887	38498.3	33.7304	8.14649	48.01	5.59	0.00141613	0.0140868	801.887	1275.46	689.271				40792.5	38498.3	34667.4
GAHDP-1	C21 H31 N3 O8	453.211	5.725	11264.5	176.941	6616.18		58.5711	37.392	5.22			176.941						11264.5	6616.18	3098.69
GAHDP-2	C27 H41 N3 O13	615.264	5.695	28020.1	110.368	21103	62.7834	19.1519	191.206	7.58	0.0458285	0.123737				159.365		61.3705				28020.1	21103	19842.7
GAHDP-3	C33 H51 N3 O18	777.317	5.701	15264.3	127.881	11657.6		18.5672	91.16	6.51						127.881						15264.3	10879.4	11657.6
GAHDP-8	C63 H101 N3 O43	1587.58	5.697	169011	1297.57	125456	26.907	22.0268	96.685	6.6	2.64181e-05	0.00153774				1843.01	1109.09	1297.57				169011	111907	125456
GAHDP-9	C69 H111 N3 O48	1749.63	5.692	25549.7	133.554	20848.6	26.2625	31.8892	156.105	7.29	0.00405669	0.0273827					158.356	108.753				25549.7	16147.4
MAHDP-7	C56 H90 N2 O37	1382.52	5.813	11410.4		10101.2		18.33	Infinity	Infinity													11410.4	8791.93
MAHDP-8	C62 H100 N2 O42	1544.58	5.802	13472.3		8380.13		90.0258	Infinity	Infinity												293.714	13472.3	8380.13
MFT-1H2	C19 H27 N O8	397.174	6.825	63251.8		48857		15.8552	Infinity	Infinity									63251.8	48857	48295.8
MFT-7	C55 H85 N O38	1367.47	6.895	109589	586.954	100371	90.9629	6.25247	171.003	7.42	0.0108872	0.0501874				586.954	1888.97	307.613				100371	97279.9	109589
MFT-7H2	C55 H87 N O38	1369.49	6.542	166269	3637.91	128463	4.15522	15.8488	35.312	5.14	0.000266372	0.00419536				3637.91	3611.24	3890.82				166269	126950	128463
MFT-8	C61 H95 N O43	1529.53	6.862	190785	16092	169162	8.03708	10.0959	10.512	3.39	9.20926e-06	0.000870275				16092	17817.6	15232.4				190785	156410	169162
MFT-8H2	C61 H97 N O43	1531.54	6.507	198099	1718.92	150462	56.9029	17.5048	87.533	6.45	0.00456302	0.028747				1718.92	2598.54	697.756				198099	146052	150462
MFT-9	C67 H105 N O48	1691.58	6.823	16642.9	450.802	12240.9	41.7142	22.1094	27.153	4.76	0.0305481	0.1031				583.773	317.832					16642.9	11056.6	12240.9
MFT-9H2	C67 H107 N O48	1693.6	6.48	15918.8	425.081	9079.38	28.1911	35.3386	21.359	4.42	0.00272134	0.0197821				340.344	509.817					15918.8	9079.38	8920.32
MMFT-7	C56 H87 N O38	1381.49	7.193	186337	882.906	185520	44.265	1.2461	210.125	7.72	0.0021025	0.0172771				882.906	764.647	1663.83				185520	182008	186337
MMFT-7H2	C56 H89 N O38	1383.51	6.834	392435	3152.38	323815	22.4295	14.5299	102.721	6.68	4.90874e-05	0.00168961				2110.93	3270.17	3152.38				392435	323815	297315
MMFT-8	C62 H97 N O43	1543.54	7.152	342579	34707.1	335610	20.3971	2.77244	9.67	3.27	0.00244893	0.0185139				39356.6	34707.1	25962.1				335610	342579	324227
MMFT-8H2	C62 H99 N O43	1545.56	6.804	656559	19113	505246	22.2963	17.5598	26.435	4.72	7.15178e-05	0.00168961				13696.2	19113	21606.6				656559	505246	478513
MMFT-9	C68 H107 N O48	1705.6	7.111	25791.8	1528.09	24540.6	86.0482	3.81916	16.06	4.01	0.0375257	0.111492				1528.09	3881.22	554.196				25791.8	23938.2	24540.6
MMFT-9H2	C68 H109 N O48	1707.61	6.764	88422.7	4354.2	66443.5	26.2245	20.065	15.26	3.93	0.000209324	0.00368295				3388.66	4354.2	5732.47				88422.7	61182.1	66443.5
PMFT	C13 H15 N O3	233.105	7.16	103182	9270.59	99612.2	9.31562	2.85229	10.745	3.43	0.000190531	0.00368295	9270.59	9879.36	8201.62				97536.7	103182	99612.2
PMFTH2	C13 H17 N O3	235.121	6.831	58821.7	833.913	44874.5	76.5359	19.1618	53.812	5.75	0.023264	0.0799437	103.478	1124.28	833.913				58821.7	41293.6	44874.5
