## Supplementary Table 4 - Activity-based metabolic profiling for "Biosynthesis of the redox cofactor mycofactocin comprises oligoglycosylation by MftF in *Mycolicibacterium smegmatis*"

### Sheet: ExpectedCompounds
Name	Formula	Molecular Weight	RT [min]	Area (Max.)	Group Area: assay	Group Area: -LimC	Group Area: -substrate	Ratio (assay) / (-limC)	Ratio (assay) / (-substrate)	Ratio (-substrate) / (-limC)	Area: 10022019_ABMP_MsmegWT_assay_carveolPure_MS2pos200-600_R1.raw (F4)	Area: 10022019_ABMP_MsmegWT_assay_carveolPure_MS2pos200-600_R2.raw (F5)	Area: 10022019_ABMP_MsmegWT_assay_carveolPure_MS2pos200-600_R3.raw (F6)	Area: 10022019_ABMP_MsmegWT_assay_carveolPure_MS2pos580-2000_R1.raw (F7)	Area: 10022019_ABMP_MsmegWT_assay_carveolPure_MS2pos580-2000_R2.raw (F8)	Area: 10022019_ABMP_MsmegWT_assay_carveolPure_MS2pos580-2000_R3.raw (F9)	Area: 10022019_ABMP_MsmegWT_-LimC_carveolPure_MS2pos200-600_R1.raw (F49)	Area: 10022019_ABMP_MsmegWT_-LimC_carveolPure_MS2pos200-600_R2.raw (F50)	Area: 10022019_ABMP_MsmegWT_-LimC_carveolPure_MS2pos200-600_R3.raw (F51)	Area: 10022019_ABMP_MsmegWT_-LimC_carveolPure_MS2pos580-2000_R1.raw (F52)	Area: 10022019_ABMP_MsmegWT_-LimC_carveolPure_MS2pos580-2000_R2.raw (F53)	Area: 10022019_ABMP_MsmegWT_-LimC_carveolPure_MS2pos580-2000_R3.raw (F54)	Area: 10022019_ABMP_MsmegWT_-substrate_carveolPure_MS2pos200-600_R1.raw (F77)	Area: 10022019_ABMP_MsmegWT_-substrate_carveolPure_MS2pos200-600_R2.raw (F78)	Area: 10022019_ABMP_MsmegWT_-substrate_carveolPure_MS2pos200-600_R3.raw (F79)	Area: 10022019_ABMP_MsmegWT_-substrate_carveolPure_MS2pos580-2000_R1.raw (F80)	Area: 10022019_ABMP_MsmegWT_-substrate_carveolPure_MS2pos580-2000_R2.raw (F81)	Area: 10022019_ABMP_MsmegWT_-substrate_carveolPure_MS2pos580-2000_R3.raw (F82)
Redox-inactive precursors (average)					197309	183996	184406	1.07763	1.08813	0.991103
AHDP	C13 H18 N2 O2	234.137	6.479	855280	781785	653424	708638	1.19644	1.10322	1.0845	834247	781785	748731				741460	653424	558170				710417	708638	607373
AHDP-2	C25 H38 N2 O12	558.242	5.644	119022	90257.1	107815	112879	0.83715	0.799589	1.04698	90257.1	40379.9	92644.2				111527	87362.3	107815				113706	112879	88819.6
AHDP-3	C31 H48 N2 O17	720.295	5.557	50386.5	49294.3	46872.5	39761	1.05167	1.23976	0.848279				50386.5	49294.3	42553.6				46714.9	46872.5	48917.2				39466.5	44324.9	39761
AHDP-6	C49 H78 N2 O32	1206.45	5.556	17811.8	15220.1	13439.3	14667.1	1.13251	1.0377	1.09136				15220.1	17811.8	10285.2				8795.79	14353.4	13439.3				14671.7		14662.5
AHDP-7	C55 H88 N2 O37	1368.51	5.562	508800	482002	476085	452484	1.01243	1.06524	0.950427				500859	482002	453506				476085	465127	490732				430190	480886	452484
AHDP-9	C67 H108 N2 O47	1692.61	5.552	32215.7	28181.9	17321.8	22237.1	1.62696	1.26734	1.28376				32091.7	28181.9	22764.8				17321.8	10617.4	31904.4				18308.6	22237.1	26658.7
GAHDP	C15 H21 N3 O3	291.158	5.702	74061.2	64106.9	61188.5	62719.9	1.0477	1.02211	1.02503	73456.1	56645.2	64106.9				61188.5	58064	62837.9				62719.9	63095	59452
GAHDP-1	C21 H31 N3 O8	453.211	5.707	33729.2	26770.2	29588.3	26082.7	0.904755	1.02636	0.881522			26770.2				29239.3		29937.3					29096	23069.4
GAHDP-2	C27 H41 N3 O13	615.264	5.693	125805	121033	108121	110837	1.11942	1.092	1.02512				121033	125805	120807				108121	103798	120631				103044	113836	110837
GAHDP-3	C33 H51 N3 O18	777.317	5.709	40500.6	37583.8	39010.2	33322.8	0.963435	1.12787	0.854208				38287.1	37583.8	37077.7				39010.2	27860.3	39400.8				33079.9	33322.8	34809
GAHDP-7	C57 H91 N3 O38	1425.53	5.713	388482	369618	348562	337747	1.06041	1.09436	0.968974				369618	374433	345851				331515	348562	363528				310938	349066	337747
GAHDP-8	C63 H101 N3 O43	1587.58	5.704	471820	454062	447196	439441	1.01535	1.03327	0.982659				471820	454062	424856				447196	428792	456260				391119	439441	460035
GAHDP-9	C69 H111 N3 O48	1749.63	5.694	47170.4	45096.1	43324.5	36458.6	1.04089	1.23691	0.841526				46374.5	44872.4	45096.1				43324.5	38775.7	47170.4				32075.1	36458.6	44750.9
Mycofactocinones (average)					194.206	896889	689269	8.11554e-05	9.95381e-05	0.618907
PMFT	C13 H15 N O3	233.105	7.164	591133	0	539945	402946	0	0	0.746272							580703	499188					402946	426050	255289
MFT-1	C19 H25 N O8	395.158	7.129	24522	0	24522	4287.43	0	0	0.17484								24522					19925.6	2512.33	4287.43
MFT-7	C55 H85 N O38	1367.47	6.919	980701	0	828909	513052	0	0	0.618949										828909	766183	848803				513052	642742	279186
MFT-8	C61 H95 N O43	1529.53	6.875	1.13574e+06	0	928223	791832	0	0	0.853062										1.12523e+06	928223	894978				791832	824887	417707
MFT-9	C67 H105 N O48	1691.58	6.835	52564.1	0	17444.7	7858.43	0	0	0.450477										25803.5		9085.91				24899.7	7858.43	4953.49
MMFT-7	C56 H87 N O38	1381.49	7.214	2.38749e+06	0	2.30093e+06	1.76868e+06	0	0	0.768681										2.30093e+06	2.24529e+06	2.3101e+06				1.89193e+06	1.76868e+06	989554
MMFT-8	C62 H97 N O43	1543.54	7.17	2.78955e+06	1553.65	2.39301e+06	1.95107e+06	0.000649243	0.000796305	0.81532				1553.65						2.39301e+06	2.3881e+06	2.50174e+06				1.95107e+06	2.06969e+06	1.22454e+06
MMFT-9	C68 H107 N O48	1705.6	7.128	186572	0	142118	74420.2	0	0	0.523652										132770	142118	143724				74420.2	126029	22264.7
Mycofactocinoles (average)					1.83371e+06	945484	1.08386e+06	2.24543	1.90778	1.19025
PMFTH2	C13 H17 N O3	235.121	6.808	1.1053e+06	1.0436e+06	590539	658645	1.76719	1.58446	1.11533	1.1053e+06	1.0436e+06	977808					558602	622475				618342	658645	736294
MFT-1H2	C19 H27 N O8	397.174	6.815	947491	895967	406456	499690	2.20434	1.79305	1.22938	947491	895967	887878				406456	392689	423427				472371	499690	595772
MFT-2H2	C25 H37 N O13	559.226	6.86	14543.2	14068.7	5645.21	5244.41	2.49215	2.68261	0.929002	14068.7	11000.3	14543.2					4833.88	6456.53				5244.41
MFT-8H2	C61 H97 N O43	1531.54	6.515	3.30195e+06	3.0969e+06	1.51054e+06	1.69647e+06	2.0502	1.8255	1.12309				3.30195e+06	3.0969e+06	2.86286e+06				1.44364e+06	1.5732e+06	1.51054e+06				1.59728e+06	1.69647e+06	2.01849e+06
MFT-9H2	C67 H107 N O48	1693.6	6.482	126032	121231	38873.7	47733.3	3.11858	2.53975	1.22791				116430		126032				3969.36	38873.7	52130.4				14409.8	52833.8	47733.3
MMFT-2H2	C26 H39 N O13	573.242	6.815	162440	150870	68743.6	84928.7	2.19468	1.77644	1.23544	162440	150870	129007				68743.6	65999.5	79090.8				75168.3	84928.7	104628
MMFT-3H2	C32 H49 N O18	735.295	6.823	84835.8	78840.3	39261.4	47999.6	2.00809	1.64252	1.22257				78840.3	84835.8	74183.7				39261.4	35080.3	40879.6				44831.7	47999.6	57531.8
MMFT-4H2	C38 H59 N O23	897.348	6.832	58357.2	44894.4	13752.8	21739.9	3.26437	2.06507	1.58075				58357.2	44894.4	41972.9				13752.8	13509.4	18297.1				18226.6	21739.9	27975
MMFT-5H2	C44 H69 N O28	1059.4	6.835	104896	67351.5	33482.6	28867.6	2.01154	2.33311	0.862169				104896	57294.1	67351.5				34124.9	30560.6	33482.6				28867.6	23145	32882.2
MMFT-6H2	C50 H79 N O33	1221.45	6.887	168203	127352	59345.4	84997.4	2.14594	1.4983	1.43225				168203	127352	124189				68606.4	52672.9	59345.4				84997.4	78026.8	108479
MMFT-7H2	C56 H89 N O38	1383.51	6.853	7.53017e+06	7.42766e+06	4.09929e+06	4.43531e+06	1.81194	1.67466	1.08197				7.53017e+06	7.42766e+06	6.93044e+06				4.09929e+06	3.66649e+06	4.15926e+06				4.25072e+06	4.43531e+06	5.18208e+06
MMFT-8H2	C62 H99 N O43	1545.56	6.813	9.88192e+06	9.6903e+06	4.92427e+06	5.85501e+06	1.96787	1.65505	1.18901				9.6903e+06	9.88192e+06	9.396e+06				4.92427e+06	4.80928e+06	5.45164e+06				5.29658e+06	5.85501e+06	6.58284e+06
MMFT-9H2	C68 H109 N O48	1707.61	6.774	1.09234e+06	1.07919e+06	501097	623577	2.15366	1.73065	1.24442				1.07919e+06	1.09234e+06	1.0706e+06				33041.7	501097	532025				520861	623577	659988
